# Mitochondrial degradation of metallothionein enables local zinc mobilization during zinc limitation

**DOI:** 10.64898/2026.06.09.731205

**Authors:** Austin K. Murchison, Julia C. Heiby, Hansen Tao, Matthew J. Matrongolo, Alessandro Ori, Monther Abu-Remaileh

## Abstract

Zinc is an essential structural and enzymatic cofactor for roughly 10% of proteins, including transcription factors, metabolic enzymes, and cytoskeletal components. It also supports critical functions across organelles such as gene regulation in the nucleus, protein folding in the endoplasmic reticulum, and energy production and antioxidant defense in mitochondria. Despite these indispensable roles, the cellular mechanism that recycles zinc to maintain homeostasis during zinc deficiency remains poorly understood. Here, we identify a biphasic response to zinc limitation, which involves the rapid degradation of the zinc-storing metallothionein followed by the degradation, in an autophagy-dependent manner, of other zinc-binding proteins. We show that metallothionein is rapidly imported into the mitochondria to be degraded by the mitoprotease LONP1. Zinc starvation leads to severe mitochondrial dysfunction and metallothionein degradation allows local zinc release to alleviate nutrient stress. Our results reveal a non-canonical, mitochondria-mediated degradation pathway for a nutrient-storing protein that mobilizes zinc locally to maintain metabolic homeostasis and establish mitochondria as active hubs for nutrient recycling.
