## Supplementary Table 2 for "Mitochondrial degradation of metallothionein enables local zinc mobilization during zinc limitation"

### Sheet: Key Legend
Table Legend
Supplemental Table 2: Time course results of proteins whose abundance is significantly changing at twenty-four hours of ZX1 treatment in PaTu-8988T
Table S1A: Differential protein abundance in wild-type PaTu-8988T cells treated with ZX1 at two, four, eight, sixteen, and twenty-four hours
Table S1B: Differential protein abundance in ATG9A-KO PaTu-8988T cells treated with ZX1 at two, four, eight, sixteen, and twenty-four hours
Genes: Gene Symbol
2h : Log2 Fold Change of protein abundance at 2hr/ 0hr
4h: Log2 Fold Change of protein abundance at 4hr/ 0hr
8h: Log2 Fold Change of protein abundance at 8hr/ 0hr
16h: Log2 Fold Change of protein abundance at 16hr/ 0hr
24h: Log2 Fold Change of protein abundance at 24hr/ 0hr
*Note - 24hr is derived from supplementary table 1

### Sheet: S2A - wildtype ZX1 24 sig prot 
Genes	2h	4h	8h	16h	24h
ADI1	-0.253197	-0.463403	-0.840382	-1.39925	-1.62256
ALAS1	0.116478	0.855721	1.73212	2.56079	2.54719
ARG2	0.15363	0.0955209	0.238371	1.33	1.85261
ATF7IP	-0.0790795	-0.145707	-0.128597	-1.02978	-1.85369
BIRC5	-0.181875	-0.23465	-0.350626	-0.967982	-2.50986
BNIP3L	-0.470433	-0.488859	0.496356	1.24453	1.49777
BRD1	-0.325617	-0.06949	-0.302031	-1.06185	-1.29588
BRF1	0.281284	0.299364	-0.0525687	-1.30544	2.06269
CCNB1	-0.0164845	-0.145836	-0.375002	-0.794585	-1.05444
CDC20	0.0402476	-0.0825456	-0.390658	-1.03985	-1.38567
CHID1	-0.246129	-0.137207	-0.401594	-1.05506	-1.51922
CLN3	1.23496	1.77419	0.903606	2.10356	1.8952
CNBP	-0.379346	-0.264806	-0.661226	-1.28294	-1.91581
COQ6	-0.0518798	0.193738	0.396798	0.911573	1.06701
CYP24A1	0.805529	1.21758	1.98221	2.48907	2.62286
CYP51A1	-0.19257	-0.507294	-0.798811	-0.997811	-1.06115
DPH2	-0.196972	-0.258404	-0.64699	-1.53731	-2.03346
ELP3	-0.138591	-0.136154	-0.346497	-1.04798	-1.44852
EXD2	0.0118712	0.273291	0.819076	1.3209	1.67592
FBXL6	-0.212796	-0.112523	-0.401336	-0.882064	-1.98194
FBXO30	0.0972689	-0.000466184	-0.0327214	-0.987691	-1.83818
FHL2	-0.24443	-0.291288	-1.10363	-1.70451	-3.05827
FTL	-0.012552	-0.304096	-0.70101	-1.81031	-2.24172
GADD45GIP1	-0.108092	-0.195102	-0.294501	-0.640256	-1.04463
GNL2	0.00890899	0.0420541	0.0324275	-0.515206	-1.20534
HJURP	0.101951	-0.115077	-0.221506	-0.752318	-1.04711
IREB2	0.904442	0.969271	1.71311	2.48226	2.92038
ISCA1	0.494582	0.44757	1.0927	1.87817	2.23616
KLF16	0.0481374	-0.170914	-0.15764	-0.700923	-1.07265
KRT80;	0.145015	-0.096253	-0.155492	-1.18557	-2.07782
MAK16	0.0813378	0.01651	-0.339563	-1.88116	-2.21125
MRPL18	1.58174	1.78762	1.88815	1.95872	2.11019
MT1E	-1.33163	-1.76722	-3.19974	-3.52856	-3.20908
MT2A	-2.00045	-3.11246	-5.38544	-4.71599	-4.57016
NDUFA7	0.0194241	-0.214557	-0.249686	-1.13439	-1.60906
NFXL1	0.0542702	-0.130094	-1.05274	-3.0029	-3.57005
NOL3	-0.226469	-0.605639	-0.42205	-1.295	-1.23625
NOP16	0.017417	-0.0594514	-0.0600852	-0.471909	-1.04229
NOP53	0.0599331	-0.00386773	-0.0582231	-0.854139	-1.65519
NSD2	0.236928	0.0407136	0.193176	-0.514462	-1.33025
NUDT16L1	-0.126964	0.263128	-0.419519	-0.199295	-1.50492
PDCD2	-0.489198	-0.356232	-0.907183	-1.85257	-3.87572
PDK1	-0.0176499	0.361706	0.759125	1.62667	1.97909
PHF6	0.0601498	-0.0952244	-0.201786	-0.788027	-1.37235
PKN3	-0.224754	-0.415867	-0.10508	-0.558309	-1.31183
POLD1	-0.113975	-0.128462	-0.332193	-1.0636	-1.79661
POLD2	-0.118157	-0.228094	-0.444312	-0.926978	-1.31457
POLD3	-0.123726	-0.196309	-0.30478	-0.892524	-1.45232
POLE	-0.0845636	-0.0364412	-0.238114	-0.537377	-1.00406
POLRMT	0.108229	0.104789	0.304901	0.765773	1.00616
PPAT	-0.12228	-0.195217	-0.381829	-0.882023	-1.00054
PTER	-0.142755	-0.270164	-0.424566	-0.790875	-1.06969
RAD18	0.00124822	-0.128507	-0.101562	-0.657149	-1.13664
RIOK2	-0.0255224	0.0622189	-0.252786	-0.757074	-1.61957
RNF181	-0.219632	-0.591255	-0.683292	-1.01719	-1.22037
RPF1	0.150708	-0.0943948	0.0657457	-1.07975	-1.29862
RPL22L1	0.042933	-0.0328247	-0.0438301	-0.687848	-1.16315
SLC17A5	-0.151486	0.042884	0.0946636	0.622583	1.04378
SPIN4	0.344418	0.622532	1.20995	1.63758	1.3827
SQSTM1	-0.0404371	-0.0798622	-0.289289	-1.01262	-1.30926
TMBIM6	-0.117121	0.0618584	0.0606457	-1.14166	-1.36409
TRIM38	-0.128159	-0.330593	-0.373029	-1.26922	-2.43523
TRIP6	-0.142056	-0.312407	-0.439178	-0.640593	-1.09205
TXNL4A	-0.752445	-0.0121096	-0.194447	0.744978	1.00914
UBE2C	-0.0760828	-0.330991	-0.386031	-1.01274	-1.19625
UBE2S	-0.0873734	-0.357316	-0.420553	-0.774962	-1.01445
UBR7	-0.12898	-0.115987	-0.312807	-1.01654	-1.82429
WDR74	0.00850973	0.0365062	0.0273767	-0.554534	-1.23604
ZC3H7A	-0.0464572	-0.182741	-0.257491	-1.1569	-1.30269
ZFAND1	-0.068618	-0.315307	-0.396459	-0.881352	-1.14937
ZNF280C	0.211463	-0.0143177	0.0573987	-0.385951	-1.01451
ZNF330	-0.306788	-0.358339	-0.753753	-1.21692	-1.54855
ZNF593	0.040032	-0.0680373	-0.323904	-0.987786	-1.92665
ZNF687	0.0655968	-0.0534581	-0.0290887	-0.629301	-1.12437

### Sheet: S2B - ATG9A-KO ZX1 sig prot
Genes	2h	4h	8h	16h	24h
ADI1	-0.260613	-0.485096	-0.70464	-1.12451	-1.36043
ALAS1	-0.159089	0.8332334441114473	1.6212600877270884	2.1905021840345467	1.690379542548437
ARG2	-0.133843	-0.258115	-0.132334	0.7331128434454675	1.218917360299942
ATF7IP	-0.0649388	-0.180694	-0.499781	-0.679047	-0.74181
BIRC5	-0.182679	-0.292767	-0.554545	-0.681463	-0.509078
BNIP3L	0.5339152286323879	0.4385821923983008	0.6500115051337148	1.1218288230476914	1.3987411049651075
BRD1	0.00750032	0.0937709	-0.127722	-0.158955	-0.134437
BRF1	0.7992699316336073	0.19854869743261416	0.9348843557349092	0.8537267730518798	0.751053
CCNB1	0.0437078	-0.248543	-0.391547	-0.822448	-0.861951
CDC20	0.0378965	-0.232638	-0.426972	-0.863021	-1.05299
CHID1	-0.168667	-0.194804	-0.329834	-0.53997	-0.904772
CLN3	-0.224194	-0.285605	-0.333647	-0.0884521	0.2891156259334449
CNBP	0.4349758484322673	0.3487172260335664	0.12094833834473862	-0.433026	-0.705727
COQ6	-0.0094983	-0.0434005	0.1786688046047035	0.28118479644622785	0.23619359700312695
CYP24A1	-0.0639115	0.17052299286991024	-0.0784034	0.4889826324612144	0.0282411
CYP51A1	-0.321956	-0.547243	-0.861306	-1.0412	-1.33129
DPH2	-0.446045	-0.143864	-0.422707	-0.863845	-1.2418
ELP3	-0.0441532	-0.195471	-0.300814	-0.914762	-1.17759
EXD2	0.1657745521535759	0.15943590684016865	0.17674591148398688	0.6059323252615167	0.7108407872868358
FBXL6	-0.571762	-0.0232564	-0.741281	-0.68182	-1.07264
FBXO30	-0.12782	-0.0951415	-0.276367	-0.83463	-1.00185
FHL2	-0.229193	-0.33028	-0.415336	-0.893912	-1.31722
FTL	-0.115706	-0.0903327	-0.638076	-1.25498	-1.23033
GADD45GIP1	-0.22793	-0.321178	-0.247141	-0.439937	-0.41401
GNL2	-0.0167669	-0.00973725	-0.0100605	-0.581607	-1.22681
HJURP	-0.27194	0.0420171	-0.248989	-0.306609	0.0354647
IREB2	1.2628532369122776	0.9708102520031024	1.2204991828606937	2.5502265990674298	2.8961725430894947
ISCA1	0.3456461032723388	0.4912552506006702	0.7679226192424803	1.3343088284262865	1.4324467768792324
KLF16	0.11716482705455264	0.00165914	0.0170674	-0.12183	-0.447764
KRT80;	0.0818999	0.14155372824999535	-0.105658	-0.324375	-0.805723
MAK16	-0.233142	-0.234437	-0.721728	-2.14761	-2.92951
MRPL18	0.37413136544379705	0.5885191040585223	0.7497010661032872	0.8100377431514207	0.7694728667314674
MT1E	-0.204865	-0.590393	-1.54752	-3.8261	-3.80554
MT2A	-0.366421	-1.4145	-2.36241	-5.68967	-5.60907
NDUFA7	0.11592668189931338	-0.00882601	-0.179213	-0.692936	-0.837277
NFXL1	0.00680738	0.0754557	-0.437004	-1.48387	-2.8987
NOL3	0.00419686	-0.372905	-0.408261	-0.029737	-0.515078
NOP16	0.0843042	0.0117061	-0.00923205	-0.402342	-0.684708
NOP53	0.12841269697954072	0.0756545	-0.168327	-0.985154	-1.75444
NSD2	0.1678713203452687	0.12378170722566044	0.15789188469100734	-0.110396	-0.3989
NUDT16L1	-0.29675	-0.602896	-0.761343	-0.976181	-1.06713
PDCD2	0.0782332	-0.108807	-0.219486	-0.418641	-0.754242
PDK1	-0.367381	0.0922526	0.19163183543969584	0.7931008146185046	0.9628984614072756
PHF6	-0.217452	-0.22891	-0.280957	-0.691061	-0.920116
PKN3	-0.283184	-0.257007	-0.372289	-0.215393	-0.733566
POLD1	-0.10163	-0.226202	-0.381916	-0.909324	-1.22489
POLD2	-0.0926052	-0.120352	-0.249637	-0.536954	-0.802247
POLD3	-0.0816681	-0.171079	-0.39373	-0.589486	-1.01878
POLE	-0.19241	-0.190509	-0.292517	-0.567234	-1.09618
POLRMT	-0.059038	-0.0512489	0.0484139	0.28259834950630247	0.32299195066249625
PPAT	-0.0533076	-0.0823296	-0.229742	-0.685132	-0.921249
PTER	0.0187398	-0.0656209	-0.114771	-0.318595	-0.328234
RAD18	0.02116	-0.0353218	-0.0301055	-0.390533	-0.718049
RIOK2	-0.109091	-0.146462	-0.21766	-0.462255	-0.903456
RNF181	0.069098	-0.109115	-0.215126	-0.482934	-0.66785
RPF1	0.0504813	0.11545474068637196	-0.0332171	-1.77769	-1.43348
RPL22L1	0.097758	0.0108023	-0.0235801	-0.490347	-0.992115
SLC17A5	-0.0908732	-0.0823148	-0.181646	0.11034184401144231	0.2244613061387399
SPIN4	-0.394998	0.35400540673723563	0.9336752420844836	1.185675121888853	0.6064670217621964
SQSTM1	0.018119	-0.00960202	-0.28538	-0.941365	-1.39041
TMBIM6	-0.104095	-0.0939649	0.046964	-0.246954	-0.493937
TRIM38	0.10359730846782368	0.00574935	-0.204933	-0.639808	-0.856978
TRIP6	-0.0470249	-0.0279555	-0.0698359	-0.296976	-0.593882
TXNL4A	0.15801475384658845	-0.249133	0.11205428167046048	-0.150957	-0.122398
UBE2C	-0.0818353	-0.184089	-0.346753	-0.465457	-0.520288
UBE2S	0.010308	-0.143147	-0.238273	-0.37511	-0.259877
UBR7	-0.143475	-0.154766	-0.304061	-0.606999	-1.13936
WDR74	-0.0231742	-0.0883022	-0.194613	-0.464975	-0.73622
ZC3H7A	-0.0798102	-0.0742432	-0.0132578	-0.314206	-0.182241
ZFAND1	-0.0512461	0.18311216497521465	-0.00070118	-0.36549	-0.279668
ZNF280C	-0.0398044	-0.2485	-0.0637734	-0.332092	-0.42692
ZNF330	-0.0107807	-0.333777	-0.229134	-0.538897	-0.465494
ZNF593	-0.162308	-0.0217564	-0.288365	-0.986484	-1.67914
ZNF687	0.2355168672312187	0.0941883	0.1834962031641585	-0.0682975	-0.251918
